# Cell-Type Resolved Protein Atlas of Brain Lysosomes Identifies SLC45A1-Associated Disease as a Lysosomal Disorder

**DOI:** 10.1101/2024.10.14.618295

**Authors:** Ali Ghoochani, Julia C. Heiby, Eshaan S. Rawat, Uche N. Medoh, Domenico Di Fraia, Wentao Dong, Marc Gastou, Kwamina Nyame, Nouf N. Laqtom, Natalia Gomez-Ospina, Alessandro Ori, Monther Abu-Remaileh

## Abstract

Mutations in lysosomal genes cause neurodegeneration and neurological lysosomal storage disorders (LSDs). Despite their essential role in brain homeostasis, the cell-type-specific composition and function of lysosomes remain poorly understood. Here, we report a quantitative protein atlas of the lysosome from mouse neurons, astrocytes, oligodendrocytes, and microglia. We identify dozens of novel lysosomal proteins and reveal the diversity of the lysosomal composition across brain cell types. Notably, we discovered SLC45A1, mutations in which cause a monogenic neurological disease, as a neuron-specific lysosomal protein. Loss of SLC45A1 causes lysosomal dysfunction in vitro and in vivo. Mechanistically, SLC45A1 plays a dual role in lysosomal sugar transport and stabilization of V1 subunits of the V-ATPase. SLC45A1 deficiency depletes the V1 subunits, elevates lysosomal pH, and disrupts iron homeostasis causing mitochondrial dysfunction. Altogether, our work redefines SLC45A1-associated disease as a LSD and establishes a comprehensive map to study lysosome biology at cell-type resolution in the brain and its implications for neurodegeneration.
