## Supplementary Table 5 for "Cell-Type Resolved Protein Atlas of Brain Lysosomes Identifies SLC45A1-Associated Disease as a Lysosomal Disorder"

### Sheet: File Legend
Legend for table
Table S5: Comparison between mRNA and protein levels
ID: Uniprot Accession Number
Genes: Gene symbol
Similarity: Similarity Score between protein and mRNA abundance calculated by computing the euclidean distance between ranks of abundances for mRNA and protein across cell types
is.known.lysosomal: based on known lysosomal protein list (Table S1A)
secreted: Indicates whether the protein has been associated to be a secreted protein, based on Jensen repository (2024)
Dropviz_Neuron: mRNA values obtained from Dropviz, calculated mean from Neuron and Interneuron data of the frontal cortex
Dropviz_Astrocyte: mRNA values obtained from Dropviz for Astrocyte of the frontal cortex
Dropviz_Oligo: mRNA values obtained from Dropviz, calculated mean from Oligodendrocyte and Polydendrocyte data of the frontal cortex
Dropviz_Microglia: mRNA values obtained from Dropviz for Microglia / Macrophages of the frontal cortex
LysoIP_Syn1-Cre: relative protein abundance based on the normalized abundance of Sny1 Cre LysoIP data (see also Table S4)
LysoIP_Gfap-Cre: relative protein abundance based on the normalized abundance of Gfap Cre LysoIP data (see also Table S4)
LysoIP_Olig2-Cre: relative protein abundance based on the normalized abundance of Olig2 Cre LysoIP data (see also Table S4)
LysoIP_Cx3cr1-Cre: relative protein abundance based on the normalized abundance of Cx3cr1 Cre LysoIP data (see also Table S4)
Note: Table based on only cell type specific proteins classification from Table S4

### Sheet: S5 mRNA - Protein comparison
ID	Genes	Similarity score	is.known.lysosomal	secreted	Dropviz_Neuron/Interneuron	Dropviz_Astrocyte	Dropviz_Oligo/Polydendrocyte	Dropviz_Microglia	LysoIP_Syn1-Cre	LysoIP_Gfap-Cre	LysoIP_Olig2-Cre	LysoIP_Cx3cr1-Cre
Q6GQT1	A2M	0.414214	TRUE	FALSE	0	0.693147	0	0	-0.602068	2.29005	0.730421	-1.15164
P61922	ABAT	0.240253	FALSE	FALSE	2.15054	2.89037	1.84444	1.79176	-0.830717	0.522343	1.05524	-0.309824
P41234	ABCA2	0.414214	TRUE	FALSE	2.50091	1.94591	2.90407	1.79176	-0.342815	0.00818469	1.02169	-0.512689
O89016	ABCD4	0.585786	TRUE	FALSE	0.693147	1.60944	1.09861	0.693147	-0.570423	2.14796	0.539663	-0.953278
Q7M759	ABHD17B	0.414214	FALSE	FALSE	2.22835	2.83321	3.45786	1.94591	0.562597	-0.123842	1.34943	-1.6252
Q8BWT1	ACAA2	0.289898	FALSE	FALSE	0.198042	2.56495	0.693147	1.38629	-1.00481	0.456113	1.29862	-0.305433
P51174	ACADL	0.414214	FALSE	FALSE	0.751071	3.21888	2.34107	1.94591	-0.972476	0.55051	1.14492	-0.256881
P45952	ACADM	0.289898	FALSE	FALSE	0.965939	2.3979	2.01268	2.07944	-0.912541	0.515184	1.21959	-0.361375
Q9DBL1	ACADSB	0.414214	FALSE	FALSE	1.74084	2.3979	1.90333	1.79176	-1.01498	0.342004	1.44239	-0.358016
P50544	ACADVL	0.414214	FALSE	FALSE	1.13971	2.48491	2.01268	1.60944	-0.913089	0.532165	1.17011	-0.328089
P09470	ACE	0.19755	TRUE	FALSE	0.198042	0	0	0.693147	-0.971708	0.432003	1.10812	-0.167723
Q8VHQ9	ACOT11	0.289898	FALSE	FALSE	0	1.94591	0	0	-1.04106	0.527937	0.994481	-0.0516431
Q8VCW8	ACSF2	0.289898	FALSE	FALSE	0	0.693147	0	0	-0.996059	0.528884	1.19548	-0.264612
P63260	ACTG1	0.309017	FALSE	FALSE	0	0	0	0	-0.334154	-0.183457	1.38718	-0.7301
Q3UHD9	AGAP2	0.190744	FALSE	FALSE	3.08842	1.60944	2.04717	2.63906	-1.14601	0.828532	0.979798	-0.0847495
Q9D1F4	AKT1S1	0.585786	FALSE	FALSE	0.808994	1.09861	1.09861	0.693147	-0.403703	1.21017	0.271911	-0.427975
P47738	ALDH2	0.289898	FALSE	FALSE	1.42578	3.13549	1.73287	2.70805	-1.04598	0.457702	1.32116	-0.283842
Q80VQ0	ALDH3B1	0.414214	FALSE	FALSE	0	0.693147	1.35403	1.09861	-0.820038	0.0563838	1.1663	-0.180068
Q8CHT0	ALDH4A1	0.414214	FALSE	FALSE	0.594126	1.94591	0.89588	0.693147	-0.839185	0.378006	1.32672	-0.455421
Q9EQ20	ALDH6A1	0.414214	FALSE	FALSE	0.751071	2.63906	1.79176	1.09861	-0.935583	0.371709	1.36389	-0.386847
Q9DBF1	ALDH7A1	0.414214	FALSE	FALSE	1.23873	2.70805	1.49787	1.38629	-0.958559	0.799335	1.28442	-0.511456
Q9JLJ2	ALDH9A1	0.289898	FALSE	FALSE	1.25378	2.56495	2.19722	2.30259	-0.860245	0.468327	1.08008	-0.273982
Q8C8R3	ANK2	0.210897	TRUE	FALSE	4.10159	3.73767	3.27554	3.09104	-0.791623	0.393873	1.04654	-0.277434
Q8K298	ANLN	0.289898	FALSE	FALSE	0.099021	0	2.23867	0.693147	-0.917111	0.24157	1.37437	-0.34898
P07356	ANXA2	0.240253	TRUE	FALSE	0.198042	0	0.346574	0.693147	-0.867939	0.0726196	1.71421	-0.596877
O70423	AOC3	0.309017	FALSE	FALSE	0	0	0	0	-1.10388	1.61965	1.06661	-0.594785
Q9Z1T1	AP3B1	0.2	TRUE	FALSE	2.21688	2.07944	2.01268	2.56495	-0.696187	1.25533	0.870032	-0.656506
Q61315	APC	0.224009	FALSE	FALSE	3.54882	3.3322	3.32189	2.99573	-0.933142	1.029	0.85332	-0.292458
P51910	APOD	0.289898	TRUE	FALSE	0.808994	1.60944	4.02199	1.79176	0.0500812	-0.796243	1.36379	-0.788453
Q01339	APOH	0.309017	FALSE	FALSE	0	0	0	0	-1.01012	0.197428	1.40641	-0.260597
Q6Y5D8	ARHGAP10	0.19755	FALSE	FALSE	1.23696	0.693147	0.693147	1.38629	-1.26949	0.882759	1.24867	-0.212447
Q6ZQ82	ARHGAP26	0.190744	FALSE	FALSE	2.46088	1.60944	0.89588	1.09861	-1.13328	0.645759	0.965045	0.00619136
Q811P8	ARHGAP32	0.190744	FALSE	FALSE	3.41121	2.07944	2.19101	2.63906	-1.00823	0.785954	0.887404	-0.124247
Q3TYD4	ARSG	0.414214	TRUE	FALSE	0.099021	0	1.91432	0.693147	0.679512	-1.78162	1.73716	-1.23634
Q8R3P0	ASPA	0.348331	FALSE	FALSE	0	0.693147	2.15203	0.693147	-0.403067	-0.0289994	1.3402	-0.699267
Q8C0M9	ASRGL1	0.414214	FALSE	FALSE	1.69974	4.09434	3.69509	1.79176	-0.836807	0.436094	1.05522	-0.260594
Q6PIE5	ATP1A2	0.414214	FALSE	FALSE	2.69951	6.93537	4.31222	3.89182	-0.931945	0.684569	1.06677	-0.299312
P97370	ATP1B3	0.414214	TRUE	FALSE	1.92849	2.19722	3.58506	3.04452	-0.894556	0.126811	1.38836	-0.325815
P15920	ATP6V0A2	0.261204	TRUE	FALSE	1.73564	1.79176	2.13833	2.19722	-0.749847	1.08581	0.810347	-0.468349
Q6PGD0	ATRAID	0.289898	TRUE	FALSE	1.59777	3.09104	2.86179	2.56495	0.747431	0.954359	0.729058	-1.83216
P58158	B3GAT3	0.190744	FALSE	FALSE	2.39031	1.79176	1.49787	1.60944	-0.634293	0.751053	1.03023	-0.599757
O35855	BCAT2	0.224009	FALSE	FALSE	0.099021	1.09861	0	0.693147	-0.954949	0.597848	1.28677	-0.416283
Q9CWG9	BLOC1S2	0.5	TRUE	FALSE	1.09861	1.38629	1.38629	1.09861	-0.297962	1.17033	-0.129035	-0.179675
Q5U5M8	BLOC1S3	0.255397	FALSE	FALSE	0.198042	0.693147	0.346574	0.693147	-0.60517	1.7169	0.461941	-0.638232
Q8VED2	BLOC1S4	0.210897	TRUE	FALSE	0.866918	1.09861	1.24245	1.38629	-0.65749	1.67074	0.759582	-0.810866
Q8R015	BLOC1S5	1	TRUE	FALSE	0.808994	1.38629	1.09861	0.693147	-0.829373	3.69207	0.580548	-1.50045
Q8R164	BPHL	0.224009	FALSE	FALSE	1.04069	1.60944	1.03972	1.38629	-0.884832	0.517639	1.1534	-0.335151
Q8CIF4	BTD	0.414214	FALSE	FALSE	0.198042	2.07944	1.44519	1.09861	-0.21907	1.17449	1.01637	-1.21515
P98086	C1QA	0.348331	FALSE	FALSE	0.198042	0.693147	0.693147	5.7301	-1.07008	0.164537	0.864861	0.26709
P14106	C1QB	0.281729	FALSE	FALSE	0.594126	0.693147	0.693147	5.97126	-1.25532	0.697397	0.752714	0.279364
O88992	C1QL1	0.585786	FALSE	FALSE	0.099021	0	2.00367	0	1.03613	-1.65185	2.51758	-2.30819
P01027	C3	0.309017	FALSE	FALSE	0	0	0	0	-1.08929	0.419418	1.29448	-0.199157
P11798	CAMK2A	0.182744	FALSE	FALSE	4.25967	3.21888	3.09001	3.71357	-1.01333	0.585024	1.13333	-0.22363
P28652	CAMK2B	0.190744	FALSE	FALSE	4.44077	2.30259	2.38109	3.68888	-1.11153	0.79959	1.00958	-0.129579
Q6PHZ2	CAMK2D	0.182744	FALSE	FALSE	2.38784	2.07944	1.35403	2.19722	-1.06431	0.675969	1.07674	-0.170955
Q923T9	CAMK2G	0.190744	FALSE	FALSE	3.29069	2.83321	1.6661	2.19722	-1.18526	0.883523	1.08275	-0.158789
Q60865	CAPRIN1	0.210897	FALSE	FALSE	2.45721	2.07944	2.47082	2.48491	-1.02052	0.837542	0.603323	0.0989834
Q9R171	CBLN1	0.210897	TRUE	FALSE	0.297063	0	0	0	-1.1112	2.85012	-0.00270846	-0.311609
Q8BGU2	CBLN2	0.240253	FALSE	FALSE	2.54464	0.693147	0.89588	1.38629	0.926038	0.36045	1.86206	-2.65798
Q9JHG0	CBLN3	0.309017	FALSE	FALSE	0	0	0	0	-1.8663	4.09009	-0.557426	0.285776
Q8BME9	CBLN4	0.240253	FALSE	FALSE	0.454008	0	0	0	-0.133369	0.630444	1.12804	-1.12189
Q8C1Y8	CCZ1	0.240253	TRUE	FALSE	1.76169	1.79176	1.99449	1.94591	-0.619786	1.55778	0.962516	-0.961198
Q62192	CD180	0.414214	FALSE	FALSE	0	0	0	2.77259	-1.15834	-0.222638	0.532644	0.825784
P41731	CD63	0.414214	TRUE	FALSE	0.98099	4.41884	3.84651	3.80666	-1.00224	2.78139	0.756645	-1.01899
P31996	CD68	0.414214	TRUE	FALSE	0	0	0	3.93183	-3.23368	-1.95384	-1.34322	5.32995
Q3UU96	CDC42BPA	0.224009	FALSE	FALSE	3.52244	2.63906	3.02013	2.56495	-1.12606	0.717425	1.03931	-0.0987432
Q80WV3	CHST2	1	FALSE	FALSE	2.03384	4.21951	2.51848	1.79176	-0.668366	1.87561	0.769557	-0.910738
Q04447	CKB	0.414214	FALSE	FALSE	4.06479	5.78074	4.90525	4.34381	-0.747534	0.463405	1.0121	-0.327588
Q99LI9	CLP1	0.240253	FALSE	FALSE	0.693147	0.693147	0.693147	1.09861	-1.01419	-0.0950186	1.47964	-0.171333
Q5SW19	CLUH	0.261204	FALSE	FALSE	2.16378	2.30259	1.35403	1.38629	-0.853153	1.50837	0.646927	-0.440138
Q99KK2	CMAS	0.190744	FALSE	FALSE	2.44503	1.38629	1.60944	2.07944	-1.15552	1.09058	1.09132	-0.299208
Q08091	CNN1	0.309017	FALSE	FALSE	0	0	0	0	-0.950721	0.634424	1.08986	-0.274707
Q61147	CP	0.240253	TRUE	FALSE	0.22992	0	1.44519	2.3979	-1.01125	0.591848	1.17929	-0.267419
P63254	CRIP1	0.289898	FALSE	FALSE	0.396084	1.38629	0.89588	1.94591	-1.17274	1.19874	1.08897	-0.334102
Q9DCT8	CRIP2	0.224009	FALSE	FALSE	2.1887	3.4012	1.6661	2.19722	-0.964124	0.799294	1.11871	-0.367778
P23927	CRYAB	0.414214	FALSE	FALSE	1.24393	2.63906	4.86367	1.60944	-0.510466	-0.031067	1.34774	-0.597114
P97315	CSRP1	0.414214	TRUE	FALSE	0.693147	3.55535	3.23385	1.09861	-0.9491	0.814789	1.14627	-0.413519
P97314	CSRP2	0.22773	FALSE	FALSE	0.099021	0	0.693147	0	-1.05397	1.30965	1.0934	-0.512024
P58466	CTDSP1	0.348331	FALSE	FALSE	0	1.38629	1.09861	1.09861	-0.563717	1.22135	1.11617	-0.9771
P97821	CTSC	0.414214	TRUE	FALSE	0	1.09861	0.346574	3.85015	-0.393551	0.266709	-1.07296	1.15433
P49935	CTSH	0.414214	TRUE	FALSE	0	0	0	3.43399	-2.25627	0.17144	-0.637411	2.70172
O70370	CTSS	1	TRUE	FALSE	0.709973	1.09861	1.24245	6.14419	-1.03082	-0.808857	-0.083842	1.50511
Q9DCN2	CYB5R3	0.190744	FALSE	FALSE	2.10907	1.60944	1.7006	2.07944	-0.859116	0.603289	1.0414	-0.310361
P18894	DAO	0.309017	FALSE	FALSE	0	0	0	0	-1.24573	2.08521	1.16363	-0.766566
P53395	DBT	0.414214	FALSE	FALSE	1.29665	2.3979	2.04717	1.94591	-0.934653	0.401344	1.33251	-0.376446
Q9CQ62	DECR1	0.414214	FALSE	FALSE	0.297063	2.19722	1.24245	1.09861	-0.926521	0.874318	1.33096	-0.619771
Q8BMF4	DLAT	0.190744	FALSE	FALSE	2.30853	2.07944	1.77767	1.94591	-0.879653	0.591129	1.03647	-0.279636
P0C6F1	DNAH2	0.309017	FALSE	FALSE	0	0	0	0	-1.52839	1.13231	1.47714	-0.268709
Q9D7J9	ECHDC3	0.309017	FALSE	FALSE	0	0	0	0	-0.716362	0.607298	1.21548	-0.600184
Q3UJB9	EDC4	0.188638	FALSE	FALSE	1.8769	1.38629	1.24245	1.38629	-1.16646	0.278228	1.09927	0.111283
O35474	EDIL3	0.224009	FALSE	FALSE	2.31584	1.09861	3.28963	1.38629	-0.428873	1.4506	0.98328	-1.11583
Q8BL66	EEA1	0.210897	TRUE	FALSE	3.41208	3.09104	2.64413	2.89037	-0.932518	1.00455	0.847681	-0.276156
O35393	EFNB3	0.261204	FALSE	FALSE	1.53985	0.693147	2.85189	1.09861	-0.619297	-0.236936	1.28385	-0.33211
Q01279	EGFR	0.289898	TRUE	FALSE	0.404745	2.30259	0.346574	0.693147	-0.97406	1.33925	0.856324	-0.409169
P43300	EGR3	0.309017	FALSE	FALSE	0	0	0	0	-1.26913	0.353835	0.739224	0.47619
Q8BH64	EHD2	0.309017	FALSE	FALSE	0	0	0	0	-0.944501	0.688639	1.04911	-0.274078
Q7TNG5	EML2	0.210897	FALSE	FALSE	2.09583	0.693147	2.04717	1.09861	-1.00463	0.387849	1.23026	-0.214514
O55026	ENTPD2	0.585786	FALSE	FALSE	0	3.09104	0.346574	0	-1.07662	1.95473	1.14187	-0.852305
Q9D379	EPHX1	0.289898	FALSE	FALSE	0.198042	1.94591	0.693147	1.09861	-1.19796	0.684127	1.42314	-0.33005
Q5EBJ4	ERMN	0.414214	FALSE	FALSE	0.751071	1.09861	3.97981	1.38629	-0.764891	0.414269	1.25226	-0.485794
Q3U7R1	ESYT1	0.240253	TRUE	FALSE	0	0	0	1.09861	-0.987477	0.371862	1.27034	-0.257069
Q99LC5	ETFA	0.414214	FALSE	FALSE	1.25378	2.89037	2.04717	1.60944	-0.900597	0.386843	1.14545	-0.24737
Q921G7	ETFDH	0.414214	FALSE	FALSE	0.751071	1.60944	1.24245	1.09861	-0.890546	0.598348	1.02602	-0.263649
Q9DCM0	ETHE1	0.281729	FALSE	FALSE	0.850092	1.09861	1.09861	1.38629	-1.08692	0.468186	1.31449	-0.242587
P20934	EVI2A	0.210897	FALSE	FALSE	0	0.693147	2.65165	3.09104	-0.1799	-0.611909	1.8177	-1.02889
P20352	F3	1	FALSE	FALSE	0.65205	4.59512	1.52226	1.38629	-1.50766	3.33891	1.11645	-1.09217
Q8R0F8	FAHD1	0.387426	FALSE	FALSE	1.09861	1.79176	1.38629	1.09861	-1.12859	0.507769	1.25577	-0.171773
Q6RI63	FAM120B	0.188638	FALSE	FALSE	1.68174	1.38629	1.35403	1.38629	-1.12389	0.129969	0.744657	0.438358
P19096	FASN	0.333333	FALSE	FALSE	2.22234	3.2581	2.51848	1.94591	-0.676823	0.42431	1.08147	-0.436557
Q9WVH9	FBLN5	0.309017	FALSE	FALSE	0	0	0	0	-1.4231	1.86453	0.80025	-0.176041
Q8CIB5	FERMT2	0.414214	FALSE	FALSE	1.75183	4.54329	3.74387	2.07944	-0.862529	0.680322	1.045	-0.348463
Q61851	FGFR3	1	TRUE	FALSE	0.65205	4.17439	1.24245	1.09861	-1.20282	2.76764	0.654562	-0.726471
Q8BTM8	FLNA	0.220481	FALSE	FALSE	0.908015	1.09861	0.693147	1.09861	-1.03554	1.10631	1.1301	-0.45937
Q80X90	FLNB	0.240253	FALSE	FALSE	0.866918	0.693147	0.89588	1.09861	-0.897306	0.507212	1.33811	-0.471392
Q8K2I3	FMO2	0.309017	FALSE	FALSE	0	0	0	0	-0.925711	-0.458367	1.12775	0.215106
P11276	FN1	0.220481	FALSE	FALSE	0	0.693147	0.693147	1.09861	-0.781538	1.31819	1.12171	-0.81232
Q68FD7	FNIP1	0.333333	FALSE	FALSE	2.72173	2.30259	2.23867	2.63906	0.0724322	-1.14253	-0.697186	1.07982
O35409	FOLH1	0.585786	FALSE	FALSE	0	0.693147	0.549306	0	-0.989096	2.10142	1.05681	-0.942291
P29391	FTL1	0.220481	TRUE	FALSE	0	0.693147	0.693147	1.09861	0.0302229	-0.822296	1.29113	-0.695013
Q8VDC1	FYCO1	0.210897	TRUE	FALSE	1.08179	1.09861	0.89588	1.38629	-0.619059	1.78611	0.790161	-0.932464
P70699	GAA	0.240253	TRUE	FALSE	2.95882	2.89037	2.19101	2.77259	0.648868	-1.12815	-1.08599	0.820201
P54818	GALC	0.289898	TRUE	FALSE	0.693147	1.38629	1.7006	1.60944	0.172778	0.539785	1.009	-1.2835
Q9Z0L8	GGH	0.210897	TRUE	FALSE	0.495105	2.48491	2.19101	1.79176	0.2833	-1.22743	0.858551	-0.385043
P23242	GJA1	0.414214	TRUE	FALSE	0.808994	5.3845	1.60944	1.94591	-1.24762	2.07812	0.87659	-0.521934
Q8BQU6	GJC2	0.414214	FALSE	FALSE	0	0	2.67355	0	0.698468	-0.570943	1.1524	-1.37333
Q921C1	GJC3	0.585786	FALSE	FALSE	0	0.693147	4.01439	0	0.476721	1.30138	1.44062	-2.32793
Q8VC60	GLB1L	0.414214	FALSE	FALSE	0	0.693147	0	0	-0.647153	1.74621	-0.168228	-0.0857617
P15105	GLUL	0.414214	FALSE	FALSE	2.71341	6.22851	4.58204	4.39445	-0.722432	0.437662	1.14941	-0.454244
Q6S5C2	GNPTG	0.333333	TRUE	FALSE	1.82883	2.19722	2.6365	2.07944	-0.623326	1.20538	1.10107	-0.896921
Q9CW79	GOLGA1	1	FALSE	FALSE	1.68758	2.07944	1.79176	1.38629	-0.778526	2.46757	0.565419	-0.926444
Q921M4	GOLGA2	0.190744	FALSE	FALSE	2.05812	1.79176	1.9356	1.94591	-0.602536	1.06515	0.846077	-0.635101
Q91VW5	GOLGA4	0.182744	FALSE	FALSE	3.72581	2.83321	3.12691	3.3673	-0.800514	1.77697	0.660731	-0.63858
Q8BXA1	GOLIM4	0.281729	FALSE	FALSE	1.02906	1.79176	2.04717	1.79176	-0.6794	1.29212	0.915757	-0.72979
Q91X51	GORASP1	0.267479	FALSE	FALSE	0.982765	1.09861	0.89588	1.09861	-0.678216	1.11509	0.798172	-0.544471
P05202	GOT2	0.210897	FALSE	FALSE	2.45503	1.38629	1.86883	1.79176	-0.888809	0.494376	1.12067	-0.292268
Q64521	GPD2	0.22773	FALSE	FALSE	2.82161	3.21888	2.07944	2.07944	-0.859385	0.578008	1.06943	-0.320811
Q99P91	GPNMB	0.289898	TRUE	FALSE	0	0	0.346574	0	-0.907375	3.05901	0.518142	-1.05392
Q80ZU9	GPR137	0.348331	TRUE	FALSE	1.73162	1.38629	1.09861	1.38629	0.617294	-0.533667	-1.47057	0.875016
Q8BNQ3	GPR137B	0.224009	TRUE	FALSE	0.495105	0.693147	0.549306	1.09861	-0.468702	1.30942	0.510317	-0.611272
O88273	GREM2	0.188638	FALSE	FALSE	1.38404	0	0	0.693147	-0.73158	1.42473	0.117404	-0.0786213
P13020	GSN	0.414214	FALSE	FALSE	0.693147	1.79176	3.56465	1.09861	-0.232293	0.229921	1.0313	-0.74208
Q9DCM2	GSTK1	0.414214	FALSE	FALSE	0	2.30259	1.49787	0.693147	-1.01859	1.12637	1.21078	-0.553584
P10649	GSTM1	0.289898	FALSE	FALSE	0.924842	4.70048	2.04717	2.07944	-1.22429	1.1039	1.14548	-0.282227
P19157	GSTP1	1	FALSE	FALSE	0.751071	1.60944	3.14947	1.38629	-0.774833	0.180602	1.14993	-0.273744
Q8BMS1	HADHA	1	FALSE	FALSE	1.45005	2.56495	2.67355	2.3979	-0.797114	0.414175	1.06485	-0.297345
O88703	HCN2	0.348331	FALSE	FALSE	1.78257	0.693147	2.19722	0.693147	-0.457706	0.0481105	1.1781	-0.548096
Q3UDW8	HGSNAT	0.240253	TRUE	FALSE	1.37707	1.38629	1.09861	2.07944	-0.728147	1.94777	0.207285	-0.418478
Q8QZS1	HIBCH	0.414214	FALSE	FALSE	0.693147	1.60944	1.24245	1.09861	-0.947363	0.519114	1.16858	-0.286007
Q3UHF7	HIVEP2	0.190744	FALSE	FALSE	3.16013	1.79176	1.7006	2.48491	-1.5887	1.34148	1.15712	-0.0463044
P54869	HMGCS2	0.289898	FALSE	FALSE	0	1.09861	0	0	-1.15175	1.04362	1.23056	-0.395528
Q9Z2Y3	HOMER1	0.182744	FALSE	FALSE	3.59883	2.07944	2.1719	2.83321	-1.13542	2.33795	0.719575	-0.633207
Q9QWW1	HOMER2	0.190744	FALSE	FALSE	2.09841	1.09861	1.44519	1.38629	-1.27779	3.15698	1.11552	-1.2303
Q99JP6	HOMER3	0.585786	FALSE	FALSE	0	1.09861	1.09861	0.693147	-1.29098	2.27764	0.672539	-0.408284
O08756	HSD17B10	1	FALSE	FALSE	0.866918	2.19722	2.25543	1.60944	-0.841058	0.606246	1.29757	-0.543375
P14602	HSPB1	0.240253	FALSE	FALSE	0	0	0	0.693147	-1.1245	0.520636	1.2137	-0.147237
Q9R118	HTRA1	0.414214	FALSE	FALSE	1.02906	5.36129	2.69908	1.94591	-0.575387	1.59514	0.570677	-0.697745
Q91ZJ9	HYAL1	0.414214	TRUE	FALSE	0	0.693147	0	0	-0.750654	1.4646	1.14461	-0.935484
Q8BIJ6	IARS2	0.240253	FALSE	FALSE	1.45005	1.38629	1.49787	1.60944	-0.905356	0.550976	1.12785	-0.310007
P54071	IDH2	0.289898	FALSE	FALSE	0.808994	2.77259	1.49787	2.48491	-1.05216	0.55239	1.4014	-0.391868
Q08890	IDS	0.414214	TRUE	FALSE	3.05699	1.94591	2.07944	2.30259	0.538275	-1.6116	-0.582758	0.753155
Q61581	IGFBP7	0.210897	FALSE	FALSE	0.866918	1.09861	1.58903	2.07944	-0.462052	1.33235	0.66279	-0.756447
P01872	IGHM	0.190744	FALSE	FALSE	1.02906	0	0.346574	3.04452	-1.51953	1.27769	0.835604	0.184346
Q61730	IL1RAP	0.414214	FALSE	FALSE	1.36785	0.693147	2.94305	1.09861	0.168128	-0.340289	1.19681	-0.995323
Q9JKF1	IQGAP1	0.289898	FALSE	FALSE	1.29488	1.79176	1.35403	1.60944	-1.12831	0.485968	1.1531	-0.0755944
P05555	ITGAM	0.348331	FALSE	FALSE	0.198042	0.693147	0.693147	4.48864	-1.17416	0.157365	0.876113	0.365386
O54890	ITGB3	0.19755	FALSE	FALSE	0.099021	0	0	1.09861	-1.04738	0.476464	0.949484	0.01791
Q9JHI5	IVD	0.22773	FALSE	FALSE	1.54682	2.56495	1.38629	1.38629	-1.00264	0.204586	1.51376	-0.361119
Q9JI59	JAM2	0.414214	FALSE	FALSE	0.495105	2.48491	1.7006	1.94591	-0.960644	1.25305	0.964363	-0.469517
Q9D8B7	JAM3	0.414214	FALSE	FALSE	0.792168	1.38629	3.20509	1.09861	-0.333677	0.0400309	1.29076	-0.761975
P02535;P02535-1	KRT10	0.289898	FALSE	FALSE	0.751071	1.60944	1.44519	0.693147	-0.0261546	-0.674423	2.3419	-1.58822
Q9EP89	LACTB	0.210897	FALSE	FALSE	1.86071	1.94591	1.73287	2.48491	-1.00689	0.479267	1.32853	-0.339846
Q07797	LGALS3BP	0.220481	TRUE	FALSE	0	2.07944	0	2.48491	-0.457977	1.56371	0.286861	-0.562931
P70193	LRIG1	1	FALSE	FALSE	0.297063	2.07944	0.89588	0.693147	-1.19791	2.55406	0.685056	-0.649996
Q8VI56	LRP4	0.585786	TRUE	FALSE	0	1.94591	1.03972	0	-0.829959	1.59912	0.907934	-0.726214
Q8BGY3	LUZP2	0.414214	FALSE	FALSE	1.45702	3.89182	2.41416	1.38629	-0.789611	1.91655	0.545966	-0.623637
P20917	MAG	0.289898	FALSE	FALSE	0.751071	1.09861	5.35961	1.60944	-0.254289	-0.154088	1.31795	-0.766958
O88735	MAP7	0.210897	FALSE	FALSE	2.08678	1.38629	2.84687	1.94591	-1.25819	1.0517	0.782448	0.0802993
A2AJI0	MAP7D1	0.240253	FALSE	FALSE	3.00023	2.89037	3.58927	2.83321	-1.1848	1.11195	0.785364	-0.0256399
Q3TRR0	MAP9	0.190744	FALSE	FALSE	4.03746	2.56495	2.41814	3.13549	-1.0172	1.50599	0.637273	-0.266861
Q9DBD2	MARCH8	0.348331	TRUE	FALSE	0.965939	1.09861	2.38109	1.09861	0.297011	0.838572	1.68679	-2.12196
Q8BL86	MBLAC2	0.210897	TRUE	FALSE	1.98755	1.94591	1.49787	1.38629	-0.579947	0.0751656	1.16876	-0.431606
Q99MR8	MCCC1	0.387426	FALSE	FALSE	0.751071	1.09861	1.09861	0.693147	-1.00428	0.482464	1.15509	-0.199525
Q3ULD5	MCCC2	0.333333	FALSE	FALSE	0.808994	1.60944	1.03972	0.693147	-0.975731	0.427731	1.15264	-0.198667
Q99KE1	ME2	0.585786	FALSE	FALSE	0.965939	1.09861	1.7006	1.09861	-0.995084	0.62168	1.3226	-0.41792
Q6DIB5	MEGF10	0.414214	FALSE	FALSE	0.099021	2.30259	1.6661	0	-0.50938	0.627998	1.1118	-0.73112
P21956	MFGE8	1	TRUE	FALSE	1.18081	5.77765	2.62087	2.48491	-2.09072	3.22433	1.15242	-0.481787
Q9DC37	MFSD1	0.289898	FALSE	FALSE	0.751071	1.60944	1.58903	2.19722	-0.401215	1.22145	0.0717855	-0.269331
P27808	MGAT1	0.190744	FALSE	FALSE	1.63548	1.60944	1.44519	2.3979	-1.76651	1.02969	1.72298	-0.184151
Q9CQ86	MIEN1	0.414214	FALSE	FALSE	2.21721	2.77259	2.76471	2.30259	-1.19773	0.150202	1.38976	-0.0355005
Q8BMQ8	MON1B	0.240253	TRUE	FALSE	1.09861	0.693147	0.693147	0.693147	-0.766264	2.40663	0.765312	-1.07481
A1L314	MPEG1	0.414214	FALSE	FALSE	0	0	0	4.02535	-1.51237	-0.254722	-0.282687	1.8753
Q61830	MRC1	0.240253	FALSE	FALSE	0	0	0	4.34381	-0.861274	-0.104381	1.25519	-0.132526
P16332	MUT	0.414214	FALSE	FALSE	1.44422	2.3979	1.7006	1.60944	-0.852779	0.521066	1.14313	-0.360364
Q61879	MYH10	0.190744	TRUE	FALSE	3.78948	2.30259	2.38956	2.99573	-0.785366	0.513374	1.00061	-0.305163
O08638	MYH11	0.240253	FALSE	FALSE	0	0	0	1.09861	-1.19061	1.83367	0.879204	-0.458896
Q6URW6	MYH14	0.414214	FALSE	FALSE	0.454008	1.60944	1.44519	0.693147	-0.896603	0.549306	1.12687	-0.317111
Q9CQ19	MYL9	0.289898	FALSE	FALSE	0.099021	1.09861	0.693147	1.38629	-1.31583	1.50931	1.19131	-0.431587
Q6PDN3	MYLK	0.19755	FALSE	FALSE	0.751071	0.693147	0.693147	1.09861	-1.12806	1.38597	1.13205	-0.508298
Q9WTI7	MYO1C	0.202552	FALSE	FALSE	0.693147	0.693147	0.346574	1.09861	-1.15007	0.407404	1.33617	-0.167105
Q64331	MYO6	0.414214	TRUE	FALSE	1.08179	3.61092	3.17457	1.79176	-0.435054	2.63817	1.08287	-1.78642
Q69ZN7	MYOF	0.210897	FALSE	FALSE	0.099021	0	0	0	-1.38991	0.387535	1.43225	0.00260337
Q8BJ48	NAGPA	0.289898	TRUE	FALSE	0.594126	1.09861	1.03972	2.19722	-1.03532	0.86744	0.858644	-0.113934
Q9JMH7	NEU3	0.414214	FALSE	FALSE	0	0.693147	0	0	0.081044	1.85559	-0.563667	-0.539115
Q8BZL1	NEU4	0.414214	TRUE	FALSE	0	0	1.9356	0	1.60764	-2.98625	2.48338	-2.184
Q8BW10	NOB1	0.210897	FALSE	FALSE	1.263	1.38629	1.35403	1.09861	-1.37439	-0.207875	0.525475	1.04044
O35516	NOTCH2	0.309017	TRUE	FALSE	0	1.60944	0	1.60944	-1.12292	2.09657	0.889813	-0.666876
O35604	NPC1	0.414214	TRUE	FALSE	1.25378	3.09104	3.17457	2.48491	0.0356448	0.796288	0.944307	-1.22071
Q9JHR9	NRIP2	0.210897	FALSE	FALSE	0.65205	0	0	0	-1.1781	0.733044	1.15209	-0.148495
Q9CS84	NRXN1	0.210897	FALSE	FALSE	5.09022	5.03695	4.23557	3.8712	-0.626895	0.608573	1.01997	-0.527366
Q02819	NUCB1	0.261204	TRUE	FALSE	1.2219	1.60944	1.77767	2.30259	-0.648138	1.07924	0.688981	-0.465634
P61971	NUTF2	0.240253	FALSE	FALSE	1.13971	0.693147	0.693147	0.693147	-0.486553	0.250438	1.13979	-0.588487
P29758	OAT	0.414214	FALSE	FALSE	1.64584	3.13549	1.86883	1.79176	-0.99668	0.88567	1.15323	-0.407181
Q61644	PACSIN1	0.190744	FALSE	FALSE	3.69464	1.60944	1.79176	2.30259	-0.826967	0.382453	1.07263	-0.258115
Q08642	PADI2	0.414214	FALSE	FALSE	0	1.94591	1.52226	1.38629	-0.773354	0.333143	1.35735	-0.524343
Q9ET54	PALLD	0.414214	FALSE	FALSE	0.297063	1.09861	0.346574	0.693147	-0.916153	1.62281	0.9296	-0.66992
Q91ZA3	PCCA	0.414214	FALSE	FALSE	0.866918	1.60944	1.24245	1.09861	-0.888086	0.487129	1.21682	-0.369494
Q99MN9	PCCB	0.348331	FALSE	FALSE	1.18081	2.07944	1.94591	1.94591	-0.943043	0.456461	1.268	-0.34185
P20033	PDGFA	0.414214	FALSE	FALSE	2.89938	1.94591	3.1073	2.3979	1.28886	-0.956416	2.31511	-2.73991
P26618	PDGFRA	0.289898	FALSE	FALSE	0.198042	0	2.72766	0.693147	1.08841	-1.28291	2.18447	-2.26734
O70209	PDLIM3	0.210897	FALSE	FALSE	0.099021	0	0	0	-0.911124	1.28701	0.929846	-0.507252
Q8CI51	PDLIM5	0.289898	FALSE	FALSE	0.099021	2.30259	1.24245	1.60944	-0.881419	0.770452	1.07089	-0.396219
Q3UV70	PDP1	0.190744	FALSE	FALSE	2.06137	1.09861	1.24245	1.60944	-0.935366	0.589082	1.03991	-0.225763
Q8C437	PEX5L	0.261204	FALSE	FALSE	2.69474	1.38629	3.31137	1.94591	-0.544244	-0.0110415	1.1532	-0.411237
P47857	PFKM	0.210897	FALSE	FALSE	2.7507	3.17805	1.73287	1.79176	-0.962489	0.625474	1.09149	-0.259822
Q9DBJ1	PGAM1	0.210897	FALSE	FALSE	1.08179	0.693147	0.693147	0.693147	-0.704051	0.162936	1.03294	-0.238198
Q8BZF8	PGM5	0.309017	FALSE	FALSE	0	0	0	0	-1.69498	0.00625949	2.34988	-0.266382
Q8VEB4	PLA2G15	1	TRUE	FALSE	1.2219	1.09861	0.89588	3.13549	0.583162	-0.865686	-1.41929	1.03243
Q50L42	PLA2G4E	0.240253	TRUE	FALSE	0.495105	0	0	0	0.222145	1.84277	-1.65446	0.23519
Q60963	PLA2G7	0.289898	FALSE	FALSE	1.02386	5.18178	2.13833	2.83321	-0.349504	1.08597	0.748223	-0.817002
P11214	PLAT	0.414214	FALSE	FALSE	0.808994	1.09861	1.94591	0.693147	-0.111808	1.85975	0.576659	-1.29862
Q8VCI0	PLBD1	0.309017	TRUE	FALSE	0	0	0	0	-2.35869	-1.09375	-0.267981	3.12888
O35405	PLD3	0.333333	TRUE	FALSE	3.1862	2.56495	2.21541	3.04452	0.558017	-1.14656	-0.84701	0.721104
Q8BG07	PLD4	0.414214	TRUE	FALSE	0	0	0	3.78419	-2.87289	-1.29708	-1.43255	4.71522
Q9QXS1	PLEC	0.190744	FALSE	FALSE	2.20411	1.94591	1.24245	1.38629	-0.986524	0.57309	1.0259	-0.154937
Q9QYE9	PLEKHB1	0.333333	FALSE	FALSE	0.939893	2.07944	3.55941	1.09861	0.0316438	1.18951	1.16505	-1.59728
Q80TQ5	PLEKHM2	0.220481	TRUE	FALSE	1.7096	1.38629	1.09861	1.38629	-0.487558	1.62461	0.3788	-0.640412
Q9R0B9	PLOD2	0.289898	FALSE	FALSE	0.198042	1.09861	0.804719	0	-0.849448	1.81726	-0.368705	0.248073
P52430	PON1	0.261204	FALSE	FALSE					-1.62185	0.606194	1.11873	0.386474
Q60676	PPP5C	0.190744	TRUE	FALSE	2.59119	2.30259	2.01268	2.07944	-0.742014	0.263688	1.02376	-0.242962
O08709	PRDX6	0.414214	TRUE	FALSE	1.7096	5.20401	2.65906	2.30259	-0.948462	0.852797	1.02028	-0.328167
Q80Y24	PRICKLE2	0.210897	FALSE	FALSE	2.29908	1.09861	1.77767	1.60944	-1.16611	0.529967	1.12391	-0.035468
Q7TSC1	PRRC2A	0.182744	FALSE	FALSE	1.97887	1.60944	1.84444	1.94591	-0.949608	1.01958	0.713342	-0.154633
Q99K85	PSAT1	0.414214	FALSE	FALSE	0.751071	3.04452	3.31137	1.38629	-0.657904	0.822145	1.24695	-0.792297
O09114	PTGDS	0.289898	FALSE	FALSE	2.17282	2.70805	5.88744	3.13549	-0.241924	-0.685611	1.24914	-0.456222
O35074	PTGIS	0.309017	FALSE	FALSE	0	0	0	0	-1.05772	1.00926	1.58176	-0.765052
Q64487	PTPRD	0.220481	FALSE	FALSE	3.9543	2.56495	3.90192	2.56495	-0.499379	0.172877	1.01066	-0.429277
Q8R143	PTTG1IP	0.289898	TRUE	FALSE	0.751071	2.83321	2.19101	2.19722	-0.805185	2.73826	0.850142	-1.2724
Q8CI94	PYGB	0.210897	FALSE	FALSE	1.39165	3.46574	1.24245	1.38629	-0.958724	0.499694	1.1205	-0.224871
Q9WUB3	PYGM	0.289898	FALSE	FALSE	0.198042	2.07944	0.346574	0.693147	-0.953189	0.697192	1.03005	-0.253782
Q61838	PZP	0.309017	TRUE	FALSE	0	0	0	0	-0.933204	0.594516	1.02732	-0.220152
Q8BVI4	QDPR	0.585786	FALSE	FALSE	1.76977	2.3979	4.45973	2.3979	-0.775222	0.041967	1.21882	-0.261448
Q921E2	RAB31	0.414214	FALSE	FALSE	0.495105	2.30259	2.82624	1.79176	-0.340906	-0.0563052	1.27115	-0.690234
Q3U0S6	RASIP1	0.414214	FALSE	FALSE	0	0	0.346574	0	-1.03956	0.240444	1.28508	-0.15156
Q00915	RBP1	0.289898	FALSE	FALSE	0.099021	2.56495	0.346574	0.693147	-0.874715	0.636501	1.1714	-0.419699
Q8BYP3	RHOF	0.188638	FALSE	FALSE	1.6557	0.693147	0.346574	0.693147	-1.19463	0.498568	0.998222	0.113498
Q6ZWV7	RPL35	0.261204	FALSE	FALSE	0.751071	1.38629	1.7006	1.94591	-1.10719	1.15742	0.503786	0.108663
P62281	RPS11	0.261204	FALSE	FALSE	1.66492	2.70805	3.17018	3.66356	-1.03496	0.907267	0.351316	0.288559
P62301	RPS13	0.281729	FALSE	FALSE	0.099021	0.693147	0.89588	0.693147	-1.43448	0.940334	0.447485	0.591408
P14131	RPS16	0.289898	FALSE	FALSE	0.693147	1.09861	1.49787	1.60944	-1.09009	0.555984	0.621954	0.293802
P62270	RPS18	0.261204	FALSE	FALSE	1.82481	2.56495	2.97532	2.99573	-1.09127	0.666511	0.540948	0.307221
Q9CZX8	RPS19	0.261204	FALSE	FALSE	2.53925	3.13549	3.55166	3.85015	-1.08799	0.742875	0.560839	0.249187
P62849	RPS24	0.261204	FALSE	FALSE	2.84233	3.4012	3.8162	4.30407	-1.06867	0.821458	0.607645	0.151573
P62983	RPS27A	0.267479	FALSE	FALSE	0	0.693147	0.89588	0	-1.24682	1.1306	0.314801	0.419184
P62274	RPS29	0.585786	TRUE	FALSE	0.099021	0.693147	0.89588	0.693147	-1.09989	0.469761	0.56496	0.394214
P62908	RPS3	0.289898	TRUE	FALSE	2.95576	3.52636	4.27172	4.48864	-1.03027	0.609514	0.701321	0.141084
P62702	RPS4X	0.289898	TRUE	FALSE	0.594126	1.60944	2.01268	2.3979	-1.1694	0.670827	0.317207	0.569651
P97461	RPS5	0.289898	FALSE	FALSE	2.77618	3.3673	4.08169	4.11087	-1.03954	0.420678	0.804778	0.158548
Q6ZWN5	RPS9	0.289898	FALSE	FALSE	2.27344	3.49651	4.11635	4.46591	-1.00539	0.712734	0.720377	0.0487128
Q80X95	RRAGA	0.190744	TRUE	FALSE	2.17139	2.3979	2.35024	2.07944	0.504123	-0.236266	-1.36162	0.748695
Q7TT45	RRAGD	0.182744	TRUE	FALSE	2.09918	1.38629	1.15129	1.79176	-1.28983	0.925822	1.18516	-0.160709
P10833	RRAS	0.289898	TRUE	FALSE	0	1.60944	0.693147	1.09861	-0.851311	0.961582	1.02471	-0.483409
Q91X56	S1PR5	0.414214	FALSE	FALSE	0	0	2.2499	0	-0.176074	-0.396434	1.05275	-0.502999
O35114	SCARB2	0.240253	TRUE	FALSE	1.78891	2.63906	3.19344	2.94444	-0.105889	1.0819	0.640234	-0.968591
P47867	SCG3	0.289898	FALSE	FALSE	3.57541	5.62402	3.29101	2.94444	-0.690212	1.00365	0.765159	-0.449247
O35988	SDC4	0.414214	FALSE	FALSE	0.693147	4.39445	1.38629	2.48491	-1.04682	1.75898	0.888804	-0.573335
O08992	SDCBP	0.240253	FALSE	FALSE	2.28546	2.30259	1.84444	3.04452	-0.853274	1.47635	0.392459	-0.211951
Q91WP6	SERPINA3N	0.585786	FALSE	FALSE	0.495105	0.693147	0.693147	0	-0.238766	0.474575	1.08957	-0.9065
Q9D154	SERPINB1A	0.348331	FALSE	FALSE	0	1.09861	1.80546	0	-0.0822175	-0.655414	1.98036	-1.24038
Q07235	SERPINE2	0.289898	FALSE	FALSE	1.88205	4.48864	3.44734	3.8712	-0.367507	1.07534	0.746706	-0.792416
P97290	SERPING1	0.309017	FALSE	FALSE	0	0	0	0	-1.0267	0.333747	1.45353	-0.351449
Q80Z38	SHANK2	0.210897	FALSE	FALSE	1.77788	0.693147	0.693147	0.693147	-0.913421	1.02656	0.912501	-0.360278
Q4ACU6	SHANK3	0.188638	FALSE	FALSE	1.08179	0.693147	0.346574	0.693147	-1.03763	0.918898	0.998303	-0.253733
P55012	SLC12A2	0.414214	FALSE	FALSE	1.48193	1.60944	3.9404	2.70805	-0.585166	0.329114	1.15684	-0.543427
Q9JIS8	SLC12A4	1	TRUE	FALSE	0.099021	2.19722	1.24245	0.693147	-0.98289	1.32602	1.01259	-0.523945
Q99MR3	SLC12A9	0.289898	TRUE	FALSE	0.751071	2.07944	1.58903	1.94591	-0.488805	1.75605	0.882828	-1.12491
Q8VHL0	SLC14A1	0.414214	FALSE	FALSE	0	2.48491	0.549306	0.693147	-1.45757	2.33368	1.03808	-0.574341
D3Z5L6	SLC18B1	0.202552	TRUE	FALSE	0.808994	0.693147	0.346574	0.693147	-0.450829	1.22679	-0.00295043	-0.160107
Q8VC69	SLC22A6	0.309017	FALSE	FALSE	0	0	0	0	-1.16511	0.0443123	2.05582	-0.570228
Q9CR62	SLC25A11	0.210897	FALSE	FALSE	2.10907	2.3979	1.86883	2.48491	-1.02157	0.733178	0.974941	-0.157471
Q8BH59	SLC25A12	0.210897	FALSE	FALSE	2.47613	1.60944	1.60944	1.60944	-0.9359	0.629185	1.04168	-0.246759
Q8BMD8	SLC25A24	0.281729	TRUE	FALSE	0.099021	0	0.346574	0	-1.03688	0.285904	1.25027	-0.147965
Q80ZD3	SLC26A11	0.240253	TRUE	FALSE	0.099021	0.693147	0.693147	0.693147	0.583196	0.892686	0.49968	-1.44594
Q60714	SLC27A1	1	FALSE	FALSE	0.693147	3.58352	1.38629	1.09861	-0.848661	1.03056	0.78022	-0.316803
Q99P65	SLC29A3	0.289898	TRUE	FALSE	0.396084	1.38629	1.58903	2.63906	-1.03995	1.23537	0.110563	0.330127
Q91ZN5	SLC35B2	0.281729	FALSE	FALSE	1.04069	2.07944	2.51194	2.07944	-0.70037	1.81703	1.04504	-1.07901
Q9WU81	SLC37A2	0.414214	TRUE	FALSE	0	0	0	1.79176	-2.91402	2.50443	-1.37712	2.8094
Q5I012	SLC38A10	0.190744	FALSE	FALSE	1.5659	1.38629	1.79176	2.19722	-0.490998	1.15168	0.582969	-0.570648
Q8BIV7	SLC45A1	0.289898	FALSE	FALSE	1.8949	0	0.89588	0.693147	0.34274	-1.3829	-0.345028	0.636233
P18581	SLC7A2	0.414214	TRUE	FALSE	0	2.70805	0.346574	0.693147	-1.44089	2.35387	0.887415	-0.475561
Q9JHL1	SLC9A3R2	0.22773	FALSE	FALSE	1.22774	1.09861	1.58903	1.09861	-0.972492	1.96241	0.626807	-0.531051
Q04519	SMPD1	0.190744	TRUE	FALSE	2.23156	2.94444	2.13833	1.94591	0.232356	-1.3951	0.118318	0.366593
P70158	SMPDL3A	0.414214	FALSE	FALSE	0.594126	3.58352	1.03972	1.38629	-0.156996	1.14131	-0.4229	-0.0612409
Q61235	SNTB2	0.188638	FALSE	FALSE	1.12111	0.693147	0.346574	0.693147	-0.790565	0.714173	1.27253	-0.626964
Q3UHD6	SNX27	0.202552	FALSE	FALSE	2.54924	2.19722	2.34107	2.19722	-0.911749	1.04972	0.839818	-0.31296
Q3UTJ2	SORBS2	0.182744	FALSE	FALSE	2.98939	1.94591	1.90333	2.19722	-0.941448	0.858914	1.12928	-0.429072
Q9JJF9	SPPL2A	0.261204	TRUE	FALSE	1.92094	2.30259	2.35925	2.89037	-0.746522	1.33371	0.706819	-0.509346
P16546	SPTAN1	0.190744	FALSE	FALSE	3.35384	2.19722	2.32698	2.63906	-0.796012	0.400036	1.14039	-0.354328
Q62261	SPTBN1	0.188638	FALSE	FALSE	4.47127	3.68888	3.61092	3.68888	-0.77285	0.299449	1.19775	-0.374996
Q8R4Y4	STAB1	0.289898	FALSE	FALSE	0	0	0	3.98898	-1.04062	-0.0518943	1.22052	0.0494626
Q9DCI3	STARD3NL	0.261204	TRUE	FALSE	1.66153	1.60944	2.5438	2.19722	0.555003	-1.42706	-0.405391	0.496355
Q8CI59	STEAP3	0.289898	FALSE	FALSE	0	1.60944	0	0	-1.14547	0.790507	1.12415	-0.186575
Q9Z2I8	SUCLG2	0.289898	FALSE	FALSE	0	1.60944	0.549306	1.09861	-1.07752	0.515654	1.26513	-0.234575
Q8CC35	SYNPO	0.190744	FALSE	FALSE	2.13319	0.693147	1.09861	1.60944	-0.933049	0.574157	1.03992	-0.220626
Q9R0N8	SYT6	0.2	FALSE	FALSE	1.0809	0	0.693147	1.38629	-1.19991	1.11966	1.22133	-0.377697
P37804	TAGLN	0.240253	FALSE	FALSE	0	0	0	0.693147	-1.56132	1.81787	1.44376	-0.550747
Q9WVA4	TAGLN2	0.289898	FALSE	FALSE	0	0.693147	1.24245	1.60944	-1.11756	0.862351	1.10932	-0.238045
O88968	TCN2	0.210897	FALSE	FALSE	0	2.30259	1.38629	3.04452	-0.052948	0.0545892	1.08419	-0.877838
P21981	TGM2	0.267479	FALSE	FALSE	0	0	0.346574	1.79176	-0.902903	0.284002	1.20871	-0.246358
P35441	THBS1	0.309017	FALSE	FALSE	0	0	0	0	-1.33468	0.781116	1.29167	-0.132269
Q99MB1	TLR3	1	TRUE	FALSE	0	2.70805	0.346574	1.60944	-3.59768	2.93105	-0.342426	2.41751
Q9CRG1	TM7SF3	0.414214	FALSE	FALSE	1.06496	1.94591	3.09104	1.60944	0.453957	0.942603	1.17035	-1.90055
P52875	TMEM165	0.414214	TRUE	FALSE	1.37707	2.19722	2.01268	1.79176	-0.866207	1.6935	1.12963	-0.921904
Q9CXY1	TMEM175	0.261204	TRUE	FALSE	1.2219	1.60944	1.03972	1.09861	-0.519766	1.32178	0.119125	-0.240397
Q9R1Q6	TMEM176B	0.289898	FALSE	FALSE	0.198042	3.29584	2.13833	3.61092	-1.33762	2.67535	1.28294	-1.06917
Q9D123	TMEM219	0.289898	FALSE	FALSE	0.982765	1.79176	1.7006	2.07944	-0.62178	1.15901	0.596552	-0.454853
Q9DAM7	TMEM263	0.261204	FALSE	FALSE	1.62382	1.60944	1.73287	1.38629	-0.910301	-0.109833	1.19034	-0.0267295
Q9QY73	TMEM59	0.414214	TRUE	FALSE	2.36685	3.71357	3.67236	3.4012	-0.31818	1.79633	0.647756	-1.11978
Q91YT8	TMEM63A	0.210897	TRUE	FALSE	0	0.693147	1.81879	2.07944	0.558145	-0.935258	1.80867	-1.59774
Q8C3K5	TMEM72	0.261204	FALSE	FALSE					-1.56301	0.88932	1.07748	0.220451
Q3TYP4	TMEM88B	0.281729	FALSE	FALSE	0	0.693147	3.19175	0.693147	0.542583	-0.606853	1.61442	-1.5845
B9EKI3	TMF1	0.190744	FALSE	FALSE	3.25099	2.77259	3.13455	3.13549	-0.5336	1.04864	0.739146	-0.606674
Q9QZ06	TOLLIP	0.281729	FALSE	FALSE	2.49093	1.79176	1.79176	1.60944	-0.39394	1.24378	0.446736	-0.600232
O88746	TOM1	0.414214	TRUE	FALSE	0	0.693147	0	0	-0.514914	1.65983	0.643267	-0.851057
Q9EQJ0	TPCN1	0.414214	TRUE	FALSE	0.65205	1.60944	0.693147	1.38629	-1.2144	3.03273	0.72481	-0.905978
Q9D289	TRAPPC6B	0.190744	TRUE	FALSE	2.072	1.79176	1.58903	2.07944	-0.976424	0.659787	1.11508	-0.282705
O70401	TSPAN6	1	TRUE	FALSE	0.709973	1.38629	1.6661	0	-0.448853	0.78298	1.08448	-0.846368
P07309	TTR	0.309017	FALSE	FALSE	0	0	0	0	-1.04715	0.328483	0.907941	0.126289
Q9D3A9	TTYH1	1	FALSE	FALSE	3.18447	5.76832	4.21309	3.21888	-0.869176	1.28346	1.1351	-0.718473
Q3TH73	TTYH2	0.414214	FALSE	FALSE	0	1.38629	2.6566	0.693147	0.145527	0.75731	1.11664	-1.45472
Q6P5F7	TTYH3	0.289898	FALSE	FALSE	2.25904	3.21888	1.52226	2.19722	-0.391812	1.04626	0.938529	-0.913423
Q8VCW4	UNC93B1	0.585786	TRUE	FALSE	0	0.693147	0.693147	4.07754	-2.71471	1.24821	-0.823936	2.77722
Q9CQ69	UQCRQ	1	FALSE	FALSE	3.02286	3.71357	3.61055	3.29584	-1.1397	1.02941	0.67155	0.0653729
Q8BUB6	UST	0.261204	FALSE	FALSE	0.57505	0	1.7006	0.693147	0.0279598	0.799494	1.12319	-1.3637
O70404	VAMP8	0.414214	TRUE	FALSE	0	1.94591	0.89588	3.43399	-1.71514	1.54512	0.507955	0.519283
P29533	VCAM1	0.414214	FALSE	FALSE	0	3.52636	1.15129	1.94591	-1.24358	1.43687	1.06885	-0.365565
Q64727	VCL	0.414214	FALSE	FALSE	0.454008	2.48491	1.09861	0.693147	-0.892781	0.792377	1.08346	-0.406292
P29788	VTN	0.289898	FALSE	FALSE	0.594126	0.693147	1.09861	1.79176	-1.09305	1.02772	1.13268	-0.364714
Q8CIZ8	VWF	0.309017	FALSE	FALSE	0	0	0	0	-1.14929	0.435549	1.65822	-0.450334
Q9CYK1	WARS2	0.309017	FALSE	FALSE	0.693147	0.693147	0.693147	0.693147	-0.671263	0.221951	1.31131	-0.532473
Q80XH4	WSCD1	1	FALSE	FALSE	0.923067	2.83321	3.37262	0.693147	0.363759	0.807252	1.20733	-1.7735
