## Supplementary Table 6 for "Cell-Type Resolved Protein Atlas of Brain Lysosomes Identifies SLC45A1-Associated Disease as a Lysosomal Disorder"

### Sheet: File Legend
Legend for table
Table S6: Heavy peptide used to identify SLC45A1 by PRM
Index: numbering of peptides
Peptide Sequence: ordered peptide sequence
Remarks: implemented Modifications
C-term: Modified Aminoacid
MW (average): average molecular weight
Annotation: Protein name and origin organism

### Sheet: S6 Sequence-list of peptides
Index	Peptide Sequence	Remarks	C-term	MW (average)	Annotation
1	AEQPLSVGX	Z=Carbamoylmethylated cysteine, K*/B= Lys U-13C6;U-15N2 , R*/X= Arg U-13C6;U-15N4	R*	965.984	Slc45a1_Human
2	APDGFYX	Z=Carbamoylmethylated cysteine, K*/B= Lys U-13C6;U-15N2 , R*/X= Arg U-13C6;U-15N4	R*	834.809	Slc45a1_Human
3	LEEFLSVX	Z=Carbamoylmethylated cysteine, K*/B= Lys U-13C6;U-15N2 , R*/X= Arg U-13C6;U-15N4	R*	1002.06	Slc45a1_Human
4	PQTLAIPDAAGGGGPETSX	Z=Carbamoylmethylated cysteine, K*/B= Lys U-13C6;U-15N2 , R*/X= Arg U-13C6;U-15N4	R*	1804.85	Slc45a1_Human
5	SQVTGYSGSVTX	Z=Carbamoylmethylated cysteine, K*/B= Lys U-13C6;U-15N2 , R*/X= Arg U-13C6;U-15N4	R*	1251.24	Slc45a1_Human
6	YESELTGSSEX	Z=Carbamoylmethylated cysteine, K*/B= Lys U-13C6;U-15N2 , R*/X= Arg U-13C6;U-15N4	R*	1267.19	Slc45a1_Human
7	YGSFISX	Z=Carbamoylmethylated cysteine, K*/B= Lys U-13C6;U-15N2 , R*/X= Arg U-13C6;U-15N4	R*	838.841	Slc45a1_Human
8	APDGFYZQEX	Z=Carbamoylmethylated cysteine, K*/B= Lys U-13C6;U-15N2 , R*/X= Arg U-13C6;U-15N4	R*	1252.25	Slc45a1_Mouse
9	EGPLTLGSDGDVLX	Z=Carbamoylmethylated cysteine, K*/B= Lys U-13C6;U-15N2 , R*/X= Arg U-13C6;U-15N4	R*	1438.47	Slc45a1_Mouse
10	QAISVSFPX	Z=Carbamoylmethylated cysteine, K*/B= Lys U-13C6;U-15N2 , R*/X= Arg U-13C6;U-15N4	R*	1014.07	Slc45a1_Mouse
11	SPISSYSGSVTGHISHX	Z=Carbamoylmethylated cysteine, K*/B= Lys U-13C6;U-15N2 , R*/X= Arg U-13C6;U-15N4	R*	1781.81	Slc45a1_Mouse
