## Supplementary Table 9 for "Cell-Type Resolved Protein Atlas of Brain Lysosomes Identifies SLC45A1-Associated Disease as a Lysosomal Disorder"

### Sheet: File Legend
Legend for tables
Table S9: Quantification of V-ATPase subunits in LysoIPs from SH-SY5Y cells
S9A - V-ATPse quantification based on mass spectrometry data from LysoIPs
S9B - V-ATPse quantification based on mass spectrometry data from corresponding whole cell (WC) lysates
ID: Uniprot Accession Number
Genes: Gene Symbol
P.Value: P-value of ANOVA between all conditions (S9A: for LysoIP, S9B: for WC, respectively)
AveExp.IP: dataset refering to LysoIP samples
AveExp.WC: dataset refering to whole cell samples
	AveExp.WT_Fed: normalized protein abundance (relative to median of core lysosomal proteins, set to 1) in LysoIP from wildtype samples under fed condition
	AveExp.KO_Fed: normalized protein abundance (relative to median of core lysosomal proteins, set to 1) in LysoIP from SLC45A1-KO samples under fed condition
	AveExp.AB_Fed: normalized protein abundance (relative to median of core lysosomal proteins, set to 1) in LysoIP from KO with re-expressed SLC45A1 (rescue) samples under fed condition
	AveExp.WT_Stv: normalized protein abundance (relative to median of core lysosomal proteins, set to 1) in LysoIP from wildtype samples under serum-starved condition
	AveExp.KO_Stv: normalized protein abundance (relative to median of core lysosomal proteins, set to 1) in LysoIP from SLC45A1-KO samples under serum-starved condition
	AveExp.AB_Stv: normalized protein abundance (relative to median of core lysosomal proteins, set to 1) in LysoIP from KO with re-expressed SLC45A1 (rescue) samples under serum-starved condition
short.name: Short name of the protein
description: Description of the protein
sub.cell: Subcellular localization of the protein
GO: Gene ontology annotation
GO.ID: Gene ontology accession number

### Sheet: S9A LysoIP data
ID	Genes	P.Value	AveExp.IP_WT_Fed	AveExp.IP_KO_Fed	AveExp.IP_AB_Fed	AveExp.IP_WT_Stv	AveExp.IP_KO_Stv	AveExp.IP_AB_Stv	short name	description	sub.cell	GO	GO.ID
Q93050	ATP6V0A1	2.69499e-16	4.3467	4.16525	4.29609	6.0395	4.25353	4.98143	VPP1_HUMAN	V-type proton ATPase 116 kDa subunit a isoform 1 (V-ATPase 116 kDa isoform a1) (Clathrin-coated vesicle/synaptic vesicle proton pump 116 kDa subunit) (Vacuolar adenosine triphosphatase subunit Ac116) (Vacuolar proton pump subunit 1) (Vacuolar proton translocating ATPase 116 kDa subunit a isoform 1)	SUBCELLULAR LOCATION: Cytoplasmic vesicle membrane; Multi-pass membrane protein. Melanosome. Note=Coated vesicle. Identified by mass spectrometry in melanosome fractions from stage I to stage IV.	cytosol [GO:0005829]; endosome membrane [GO:0010008]; extracellular exosome [GO:0070062]; ficolin-1-rich granule membrane [GO:0101003]; Golgi apparatus [GO:0005794]; integral component of membrane [GO:0016021]; intracellular membrane-bounded organelle [GO:0043231]; lysosomal membrane [GO:0005765]; melanosome [GO:0042470]; nuclear speck [GO:0016607]; phagocytic vesicle membrane [GO:0030670]; plasm…	GO:0000220; GO:0005765; GO:0005794; GO:0005829; GO:0005886; GO:0007035; GO:0008286; GO:0010008; GO:0015986; GO:0015991; GO:0016021; GO:0016241; GO:0016471; GO:0016607; GO:0030667; GO:0030670; GO:0033572; GO:0034220; GO:0042470; GO:0043231; GO:0043312; GO:0046961; GO:0051117; GO:0070062; GO:0070072; GO:0101003; GO:1901998
Q9Y487	ATP6V0A2	7.41675e-10	1.79003	1.14772	0.62709	2.46901	0.882176	1.42852	VPP2_HUMAN	V-type proton ATPase 116 kDa subunit a isoform 2 (V-ATPase 116 kDa isoform a2) (Lysosomal H(+)-transporting ATPase V0 subunit a2) (TJ6) (Vacuolar proton translocating ATPase 116 kDa subunit a isoform 2)	SUBCELLULAR LOCATION: Cell membrane; Multi-pass membrane protein. Endosome membrane. Note=In kidney proximal tubules, also detected in subapical vesicles. {ECO:0000250}.	acrosomal vesicle [GO:0001669]; endosome membrane [GO:0010008]; integral component of membrane [GO:0016021]; lysosomal membrane [GO:0005765]; phagocytic vesicle membrane [GO:0030670]; plasma membrane [GO:0005886]; vacuolar proton-transporting V-type ATPase complex [GO:0016471]; vacuolar proton-transporting V-type ATPase, V0 domain [GO:0000220]; ATPase binding [GO:0051117]; proton-transporting ATP…	GO:0000220; GO:0001669; GO:0005765; GO:0005886; GO:0006879; GO:0006955; GO:0007035; GO:0008286; GO:0010008; GO:0015986; GO:0015991; GO:0016021; GO:0016241; GO:0016471; GO:0030670; GO:0033572; GO:0034220; GO:0036295; GO:0046961; GO:0051117; GO:0070072
P27449	ATP6V0C	4.03598e-05	-2.24502	-1.79637	-3.2879	-2.57782	-1.02963	-2.74448	VATL_HUMAN	V-type proton ATPase 16 kDa proteolipid subunit (V-ATPase 16 kDa proteolipid subunit) (Vacuolar proton pump 16 kDa proteolipid subunit)	SUBCELLULAR LOCATION: Vacuole membrane; Multi-pass membrane protein.	azurophil granule membrane [GO:0035577]; endosome membrane [GO:0010008]; extracellular exosome [GO:0070062]; ficolin-1-rich granule membrane [GO:0101003]; focal adhesion [GO:0005925]; integral component of membrane [GO:0016021]; lysosomal membrane [GO:0005765]; phagocytic vesicle membrane [GO:0030670]; plasma membrane [GO:0005886]; tertiary granule membrane [GO:0070821]; vacuolar proton-transport…	GO:0000220; GO:0005765; GO:0005886; GO:0005925; GO:0007042; GO:0008286; GO:0010008; GO:0015991; GO:0016021; GO:0016032; GO:0016241; GO:0030177; GO:0030670; GO:0031625; GO:0033572; GO:0034220; GO:0035577; GO:0043312; GO:0046933; GO:0046961; GO:0070062; GO:0070821; GO:0101003; GO:1902600
P61421	ATP6V0D1	2.20879e-14	4.03672	3.71303	3.65424	4.99788	3.43712	4.31239	VA0D1_HUMAN	V-type proton ATPase subunit d 1 (V-ATPase subunit d 1) (32 kDa accessory protein) (V-ATPase 40 kDa accessory protein) (V-ATPase AC39 subunit) (p39) (Vacuolar proton pump subunit d 1)	SUBCELLULAR LOCATION: Membrane {ECO:0000305|PubMed:21844891}; Peripheral membrane protein {ECO:0000305|PubMed:21844891}; Cytoplasmic side {ECO:0000305|PubMed:21844891}. Note=Localizes to centrosome and the base of the cilium.	apical plasma membrane [GO:0016324]; axon terminus [GO:0043679]; early endosome [GO:0005769]; endosome membrane [GO:0010008]; extracellular exosome [GO:0070062]; lysosomal membrane [GO:0005765]; membrane [GO:0016020]; phagocytic vesicle membrane [GO:0030670]; proton-transporting V-type ATPase, V0 domain [GO:0033179]; synaptic vesicle [GO:0008021]; vacuolar proton-transporting V-type ATPase comple…	GO:0005765; GO:0005769; GO:0006879; GO:0007034; GO:0007035; GO:0007420; GO:0008021; GO:0008286; GO:0008553; GO:0010008; GO:0015991; GO:0016020; GO:0016241; GO:0016324; GO:0016471; GO:0030670; GO:0033179; GO:0033572; GO:0034220; GO:0036295; GO:0036498; GO:0043679; GO:0044877; GO:0046961; GO:0060271; GO:0070062; GO:1902600
P38606	ATP6V1A	5.81949e-15	2.45268	1.98251	2.17591	4.50274	3.10584	3.68536	VATA_HUMAN	V-type proton ATPase catalytic subunit A (V-ATPase subunit A) (EC 3.6.3.14) (V-ATPase 69 kDa subunit) (Vacuolar ATPase isoform VA68) (Vacuolar proton pump subunit alpha)		apical plasma membrane [GO:0016324]; cytosol [GO:0005829]; extracellular exosome [GO:0070062]; integral component of plasma membrane [GO:0005887]; lysosomal membrane [GO:0005765]; microvillus [GO:0005902]; myelin sheath [GO:0043209]; plasma membrane [GO:0005886]; proton-transporting two-sector ATPase complex [GO:0016469]; proton-transporting V-type ATPase, V1 domain [GO:0033180]; ATP binding [GO:…	GO:0005524; GO:0005765; GO:0005829; GO:0005886; GO:0005887; GO:0005902; GO:0006879; GO:0008286; GO:0015991; GO:0016241; GO:0016324; GO:0016469; GO:0033180; GO:0033572; GO:0034220; GO:0036295; GO:0043209; GO:0046034; GO:0046961; GO:0070062
P21281	ATP6V1B2	9.3705e-15	3.11955	2.4146	2.76363	4.91614	3.07764	3.75085	VATB2_HUMAN	V-type proton ATPase subunit B, brain isoform (V-ATPase subunit B 2) (Endomembrane proton pump 58 kDa subunit) (HO57) (Vacuolar proton pump subunit B 2)	SUBCELLULAR LOCATION: Endomembrane system; Peripheral membrane protein. Melanosome. Note=Endomembrane. Identified by mass spectrometry in melanosome fractions from stage I to stage IV.	cytosol [GO:0005829]; endomembrane system [GO:0012505]; extracellular exosome [GO:0070062]; integral component of membrane [GO:0016021]; intracellular membrane-bounded organelle [GO:0043231]; lysosomal membrane [GO:0005765]; melanosome [GO:0042470]; microvillus [GO:0005902]; myelin sheath [GO:0043209]; plasma membrane [GO:0005886]; proton-transporting V-type ATPase, V1 domain [GO:0033180]; ruffle…	GO:0001726; GO:0005524; GO:0005765; GO:0005829; GO:0005886; GO:0005902; GO:0008286; GO:0012505; GO:0015078; GO:0015991; GO:0016021; GO:0016241; GO:0033180; GO:0033572; GO:0034220; GO:0042470; GO:0043209; GO:0043231; GO:0046034; GO:0046961; GO:0070062; GO:1902600
P21283	ATP6V1C1	2.46562e-13	2.39556	1.78141	2.15244	4.44882	2.51924	3.38943	VATC1_HUMAN	V-type proton ATPase subunit C 1 (V-ATPase subunit C 1) (Vacuolar proton pump subunit C 1)		apical part of cell [GO:0045177]; cytoplasmic vesicle [GO:0031410]; cytosol [GO:0005829]; extracellular exosome [GO:0070062]; lysosomal membrane [GO:0005765]; plasma membrane [GO:0005886]; proton-transporting two-sector ATPase complex [GO:0016469]; vacuolar proton-transporting V-type ATPase, V1 domain [GO:0000221]; proton-exporting ATPase activity, phosphorylative mechanism [GO:0008553]; proton-t…	GO:0000221; GO:0005215; GO:0005765; GO:0005829; GO:0005886; GO:0008286; GO:0008553; GO:0015991; GO:0016241; GO:0016469; GO:0031410; GO:0033572; GO:0034220; GO:0045177; GO:0046961; GO:0070062; GO:1902600
Q9Y5K8	ATP6V1D	5.26375e-16	3.18192	2.66883	2.88977	5.27262	3.60346	4.3047	VATD_HUMAN	V-type proton ATPase subunit D (V-ATPase subunit D) (V-ATPase 28 kDa accessory protein) (Vacuolar proton pump subunit D)	SUBCELLULAR LOCATION: Membrane {ECO:0000305|PubMed:21844891}; Peripheral membrane protein {ECO:0000305|PubMed:21844891}; Cytoplasmic side {ECO:0000305|PubMed:21844891}. Note=Localizes to centrosome and the base of the cilium.	cytosol [GO:0005829]; extracellular exosome [GO:0070062]; lysosomal membrane [GO:0005765]; membrane [GO:0016020]; plasma membrane [GO:0005886]; proton-transporting V-type ATPase complex [GO:0033176]; specific granule membrane [GO:0035579]; ATPase activity, coupled to transmembrane movement of substances [GO:0042626]; cilium assembly [GO:0060271]; insulin receptor signaling pathway [GO:0008286]; i…	GO:0005765; GO:0005829; GO:0005886; GO:0008286; GO:0016020; GO:0016241; GO:0033176; GO:0033572; GO:0034220; GO:0035579; GO:0042626; GO:0043312; GO:0060271; GO:0061512; GO:0070062
P36543	ATP6V1E1	6.11349e-15	2.74816	2.62957	3.1848	5.52161	3.79904	4.32918	VATE1_HUMAN	V-type proton ATPase subunit E 1 (V-ATPase subunit E 1) (V-ATPase 31 kDa subunit) (p31) (Vacuolar proton pump subunit E 1)		apical plasma membrane [GO:0016324]; cytosol [GO:0005829]; endosome [GO:0005768]; extracellular exosome [GO:0070062]; lysosomal membrane [GO:0005765]; microvillus [GO:0005902]; proton-transporting two-sector ATPase complex [GO:0016469]; proton-transporting two-sector ATPase complex, catalytic domain [GO:0033178]; ATPase binding [GO:0051117]; proton-exporting ATPase activity, phosphorylative mecha…	GO:0005765; GO:0005768; GO:0005829; GO:0005902; GO:0008286; GO:0008553; GO:0015991; GO:0016241; GO:0016324; GO:0016469; GO:0033178; GO:0033572; GO:0034220; GO:0046961; GO:0051117; GO:0070062; GO:1902600
Q16864	ATP6V1F	3.5721e-17	3.53797	3.05275	3.15429	5.54454	4.09935	4.53193	VATF_HUMAN	V-type proton ATPase subunit F (V-ATPase subunit F) (V-ATPase 14 kDa subunit) (Vacuolar proton pump subunit F)		cytosol [GO:0005829]; extracellular exosome [GO:0070062]; membrane [GO:0016020]; proton-transporting two-sector ATPase complex [GO:0016469]; proton-transporting V-type ATPase, V1 domain [GO:0033180]; vacuolar proton-transporting V-type ATPase complex [GO:0016471]; ATPase activity, uncoupled [GO:0042624]; ATPase coupled ion transmembrane transporter activity [GO:0042625]; proton transmembrane tran…	GO:0005829; GO:0008286; GO:0015078; GO:0015991; GO:0016020; GO:0016469; GO:0016471; GO:0033180; GO:0033572; GO:0034220; GO:0042624; GO:0042625; GO:0046961; GO:0070062; GO:1902600
O75348	ATP6V1G1	2.42853e-11	3.22805	1.76137	2.44422	5.16555	3.11879	3.62949	VATG1_HUMAN	V-type proton ATPase subunit G 1 (V-ATPase subunit G 1) (V-ATPase 13 kDa subunit 1) (Vacuolar proton pump subunit G 1) (Vacuolar proton pump subunit M16)		cytosol [GO:0005829]; extracellular exosome [GO:0070062]; lysosomal membrane [GO:0005765]; plasma membrane [GO:0005886]; vacuolar proton-transporting V-type ATPase complex [GO:0016471]; ATPase binding [GO:0051117]; proton-exporting ATPase activity, phosphorylative mechanism [GO:0008553]; cellular iron ion homeostasis [GO:0006879]; cellular response to increased oxygen levels [GO:0036295]; insulin…	GO:0005765; GO:0005829; GO:0005886; GO:0006879; GO:0008286; GO:0008553; GO:0016241; GO:0016471; GO:0033572; GO:0034220; GO:0036295; GO:0051117; GO:0070062
Q9UI12	ATP6V1H	6.02174e-15	3.26812	2.55758	2.72712	5.05292	3.36562	3.85553	VATH_HUMAN	V-type proton ATPase subunit H (V-ATPase subunit H) (Nef-binding protein 1) (NBP1) (Protein VMA13 homolog) (V-ATPase 50/57 kDa subunits) (Vacuolar proton pump subunit H) (Vacuolar proton pump subunit SFD)		cytosol [GO:0005829]; extracellular exosome [GO:0070062]; lysosomal membrane [GO:0005765]; plasma membrane [GO:0005886]; vacuolar proton-transporting V-type ATPase, V1 domain [GO:0000221]; enzyme regulator activity [GO:0030234]; proton-transporting ATPase activity, rotational mechanism [GO:0046961]; ATP hydrolysis coupled proton transport [GO:0015991]; endocytosis [GO:0006897]; insulin receptor s…	GO:0000221; GO:0005765; GO:0005829; GO:0005886; GO:0006897; GO:0007035; GO:0008286; GO:0015991; GO:0016241; GO:0030234; GO:0033572; GO:0034220; GO:0046961; GO:0050690; GO:0070062

### Sheet: S9B Whole cell data
ID	Genes	P.Value	AveExp.WC_WT_Fed	AveExp.WC_KO_Fed	AveExp.WC_AB_Fed	AveExp.WC_WT_Stv	AveExp.WC_KO_Stv	AveExp.WC_AB_Stv	short name	description	sub.cell	GO	GO.ID
Q93050	ATP6V0A1	5.32785e-24	10.8407	11.2646	11.5863	11.3905	11.6936	11.9878	VPP1_HUMAN	V-type proton ATPase 116 kDa subunit a isoform 1 (V-ATPase 116 kDa isoform a1) (Clathrin-coated vesicle/synaptic vesicle proton pump 116 kDa subunit) (Vacuolar adenosine triphosphatase subunit Ac116) (Vacuolar proton pump subunit 1) (Vacuolar proton translocating ATPase 116 kDa subunit a isoform 1)	SUBCELLULAR LOCATION: Cytoplasmic vesicle membrane; Multi-pass membrane protein. Melanosome. Note=Coated vesicle. Identified by mass spectrometry in melanosome fractions from stage I to stage IV.	cytosol [GO:0005829]; endosome membrane [GO:0010008]; extracellular exosome [GO:0070062]; ficolin-1-rich granule membrane [GO:0101003]; Golgi apparatus [GO:0005794]; integral component of membrane [GO:0016021]; intracellular membrane-bounded organelle [GO:0043231]; lysosomal membrane [GO:0005765]; melanosome [GO:0042470]; nuclear speck [GO:0016607]; phagocytic vesicle membrane [GO:0030670]; plasm…	GO:0000220; GO:0005765; GO:0005794; GO:0005829; GO:0005886; GO:0007035; GO:0008286; GO:0010008; GO:0015986; GO:0015991; GO:0016021; GO:0016241; GO:0016471; GO:0016607; GO:0030667; GO:0030670; GO:0033572; GO:0034220; GO:0042470; GO:0043231; GO:0043312; GO:0046961; GO:0051117; GO:0070062; GO:0070072; GO:0101003; GO:1901998
Q9Y487	ATP6V0A2	2.85386e-23	9.20614	9.3037	9.14524	8.49184	8.5758	8.71576	VPP2_HUMAN	V-type proton ATPase 116 kDa subunit a isoform 2 (V-ATPase 116 kDa isoform a2) (Lysosomal H(+)-transporting ATPase V0 subunit a2) (TJ6) (Vacuolar proton translocating ATPase 116 kDa subunit a isoform 2)	SUBCELLULAR LOCATION: Cell membrane; Multi-pass membrane protein. Endosome membrane. Note=In kidney proximal tubules, also detected in subapical vesicles. {ECO:0000250}.	acrosomal vesicle [GO:0001669]; endosome membrane [GO:0010008]; integral component of membrane [GO:0016021]; lysosomal membrane [GO:0005765]; phagocytic vesicle membrane [GO:0030670]; plasma membrane [GO:0005886]; vacuolar proton-transporting V-type ATPase complex [GO:0016471]; vacuolar proton-transporting V-type ATPase, V0 domain [GO:0000220]; ATPase binding [GO:0051117]; proton-transporting ATP…	GO:0000220; GO:0001669; GO:0005765; GO:0005886; GO:0006879; GO:0006955; GO:0007035; GO:0008286; GO:0010008; GO:0015986; GO:0015991; GO:0016021; GO:0016241; GO:0016471; GO:0030670; GO:0033572; GO:0034220; GO:0036295; GO:0046961; GO:0051117; GO:0070072
P27449	ATP6V0C	3.71508e-17	8.70617	8.76215	8.55013	8.00697	8.72154	8.68987	VATL_HUMAN	V-type proton ATPase 16 kDa proteolipid subunit (V-ATPase 16 kDa proteolipid subunit) (Vacuolar proton pump 16 kDa proteolipid subunit)	SUBCELLULAR LOCATION: Vacuole membrane; Multi-pass membrane protein.	azurophil granule membrane [GO:0035577]; endosome membrane [GO:0010008]; extracellular exosome [GO:0070062]; ficolin-1-rich granule membrane [GO:0101003]; focal adhesion [GO:0005925]; integral component of membrane [GO:0016021]; lysosomal membrane [GO:0005765]; phagocytic vesicle membrane [GO:0030670]; plasma membrane [GO:0005886]; tertiary granule membrane [GO:0070821]; vacuolar proton-transport…	GO:0000220; GO:0005765; GO:0005886; GO:0005925; GO:0007042; GO:0008286; GO:0010008; GO:0015991; GO:0016021; GO:0016032; GO:0016241; GO:0030177; GO:0030670; GO:0031625; GO:0033572; GO:0034220; GO:0035577; GO:0043312; GO:0046933; GO:0046961; GO:0070062; GO:0070821; GO:0101003; GO:1902600
P61421	ATP6V0D1	4.12481e-22	11.1017	11.1891	11.3938	10.9696	11.1889	11.5359	VA0D1_HUMAN	V-type proton ATPase subunit d 1 (V-ATPase subunit d 1) (32 kDa accessory protein) (V-ATPase 40 kDa accessory protein) (V-ATPase AC39 subunit) (p39) (Vacuolar proton pump subunit d 1)	SUBCELLULAR LOCATION: Membrane {ECO:0000305|PubMed:21844891}; Peripheral membrane protein {ECO:0000305|PubMed:21844891}; Cytoplasmic side {ECO:0000305|PubMed:21844891}. Note=Localizes to centrosome and the base of the cilium.	apical plasma membrane [GO:0016324]; axon terminus [GO:0043679]; early endosome [GO:0005769]; endosome membrane [GO:0010008]; extracellular exosome [GO:0070062]; lysosomal membrane [GO:0005765]; membrane [GO:0016020]; phagocytic vesicle membrane [GO:0030670]; proton-transporting V-type ATPase, V0 domain [GO:0033179]; synaptic vesicle [GO:0008021]; vacuolar proton-transporting V-type ATPase comple…	GO:0005765; GO:0005769; GO:0006879; GO:0007034; GO:0007035; GO:0007420; GO:0008021; GO:0008286; GO:0008553; GO:0010008; GO:0015991; GO:0016020; GO:0016241; GO:0016324; GO:0016471; GO:0030670; GO:0033179; GO:0033572; GO:0034220; GO:0036295; GO:0036498; GO:0043679; GO:0044877; GO:0046961; GO:0060271; GO:0070062; GO:1902600
P38606	ATP6V1A	4.89892e-25	10.9906	11.1038	11.0167	11.2328	11.3102	11.147	VATA_HUMAN	V-type proton ATPase catalytic subunit A (V-ATPase subunit A) (EC 3.6.3.14) (V-ATPase 69 kDa subunit) (Vacuolar ATPase isoform VA68) (Vacuolar proton pump subunit alpha)		apical plasma membrane [GO:0016324]; cytosol [GO:0005829]; extracellular exosome [GO:0070062]; integral component of plasma membrane [GO:0005887]; lysosomal membrane [GO:0005765]; microvillus [GO:0005902]; myelin sheath [GO:0043209]; plasma membrane [GO:0005886]; proton-transporting two-sector ATPase complex [GO:0016469]; proton-transporting V-type ATPase, V1 domain [GO:0033180]; ATP binding [GO:…	GO:0005524; GO:0005765; GO:0005829; GO:0005886; GO:0005887; GO:0005902; GO:0006879; GO:0008286; GO:0015991; GO:0016241; GO:0016324; GO:0016469; GO:0033180; GO:0033572; GO:0034220; GO:0036295; GO:0043209; GO:0046034; GO:0046961; GO:0070062
P21281	ATP6V1B2	6.32628e-26	11.1781	11.3632	11.1743	11.3947	11.5044	11.4754	VATB2_HUMAN	V-type proton ATPase subunit B, brain isoform (V-ATPase subunit B 2) (Endomembrane proton pump 58 kDa subunit) (HO57) (Vacuolar proton pump subunit B 2)	SUBCELLULAR LOCATION: Endomembrane system; Peripheral membrane protein. Melanosome. Note=Endomembrane. Identified by mass spectrometry in melanosome fractions from stage I to stage IV.	cytosol [GO:0005829]; endomembrane system [GO:0012505]; extracellular exosome [GO:0070062]; integral component of membrane [GO:0016021]; intracellular membrane-bounded organelle [GO:0043231]; lysosomal membrane [GO:0005765]; melanosome [GO:0042470]; microvillus [GO:0005902]; myelin sheath [GO:0043209]; plasma membrane [GO:0005886]; proton-transporting V-type ATPase, V1 domain [GO:0033180]; ruffle…	GO:0001726; GO:0005524; GO:0005765; GO:0005829; GO:0005886; GO:0005902; GO:0008286; GO:0012505; GO:0015078; GO:0015991; GO:0016021; GO:0016241; GO:0033180; GO:0033572; GO:0034220; GO:0042470; GO:0043209; GO:0043231; GO:0046034; GO:0046961; GO:0070062; GO:1902600
P21283	ATP6V1C1	7.19825e-24	10.8318	11.0827	11.0613	10.938	10.893	11.0111	VATC1_HUMAN	V-type proton ATPase subunit C 1 (V-ATPase subunit C 1) (Vacuolar proton pump subunit C 1)		apical part of cell [GO:0045177]; cytoplasmic vesicle [GO:0031410]; cytosol [GO:0005829]; extracellular exosome [GO:0070062]; lysosomal membrane [GO:0005765]; plasma membrane [GO:0005886]; proton-transporting two-sector ATPase complex [GO:0016469]; vacuolar proton-transporting V-type ATPase, V1 domain [GO:0000221]; proton-exporting ATPase activity, phosphorylative mechanism [GO:0008553]; proton-t…	GO:0000221; GO:0005215; GO:0005765; GO:0005829; GO:0005886; GO:0008286; GO:0008553; GO:0015991; GO:0016241; GO:0016469; GO:0031410; GO:0033572; GO:0034220; GO:0045177; GO:0046961; GO:0070062; GO:1902600
Q9Y5K8	ATP6V1D	4.817e-24	11.3817	11.3478	11.398	11.8095	11.6487	11.4879	VATD_HUMAN	V-type proton ATPase subunit D (V-ATPase subunit D) (V-ATPase 28 kDa accessory protein) (Vacuolar proton pump subunit D)	SUBCELLULAR LOCATION: Membrane {ECO:0000305|PubMed:21844891}; Peripheral membrane protein {ECO:0000305|PubMed:21844891}; Cytoplasmic side {ECO:0000305|PubMed:21844891}. Note=Localizes to centrosome and the base of the cilium.	cytosol [GO:0005829]; extracellular exosome [GO:0070062]; lysosomal membrane [GO:0005765]; membrane [GO:0016020]; plasma membrane [GO:0005886]; proton-transporting V-type ATPase complex [GO:0033176]; specific granule membrane [GO:0035579]; ATPase activity, coupled to transmembrane movement of substances [GO:0042626]; cilium assembly [GO:0060271]; insulin receptor signaling pathway [GO:0008286]; i…	GO:0005765; GO:0005829; GO:0005886; GO:0008286; GO:0016020; GO:0016241; GO:0033176; GO:0033572; GO:0034220; GO:0035579; GO:0042626; GO:0043312; GO:0060271; GO:0061512; GO:0070062
P36543	ATP6V1E1	6.65898e-25	11.6197	11.8476	11.2823	11.8507	11.8805	11.875	VATE1_HUMAN	V-type proton ATPase subunit E 1 (V-ATPase subunit E 1) (V-ATPase 31 kDa subunit) (p31) (Vacuolar proton pump subunit E 1)		apical plasma membrane [GO:0016324]; cytosol [GO:0005829]; endosome [GO:0005768]; extracellular exosome [GO:0070062]; lysosomal membrane [GO:0005765]; microvillus [GO:0005902]; proton-transporting two-sector ATPase complex [GO:0016469]; proton-transporting two-sector ATPase complex, catalytic domain [GO:0033178]; ATPase binding [GO:0051117]; proton-exporting ATPase activity, phosphorylative mecha…	GO:0005765; GO:0005768; GO:0005829; GO:0005902; GO:0008286; GO:0008553; GO:0015991; GO:0016241; GO:0016324; GO:0016469; GO:0033178; GO:0033572; GO:0034220; GO:0046961; GO:0051117; GO:0070062; GO:1902600
Q16864	ATP6V1F	2.51468e-24	12.643	12.6171	12.9738	13.0643	13.0466	12.9455	VATF_HUMAN	V-type proton ATPase subunit F (V-ATPase subunit F) (V-ATPase 14 kDa subunit) (Vacuolar proton pump subunit F)		cytosol [GO:0005829]; extracellular exosome [GO:0070062]; membrane [GO:0016020]; proton-transporting two-sector ATPase complex [GO:0016469]; proton-transporting V-type ATPase, V1 domain [GO:0033180]; vacuolar proton-transporting V-type ATPase complex [GO:0016471]; ATPase activity, uncoupled [GO:0042624]; ATPase coupled ion transmembrane transporter activity [GO:0042625]; proton transmembrane tran…	GO:0005829; GO:0008286; GO:0015078; GO:0015991; GO:0016020; GO:0016469; GO:0016471; GO:0033180; GO:0033572; GO:0034220; GO:0042624; GO:0042625; GO:0046961; GO:0070062; GO:1902600
O75348	ATP6V1G1	1.80324e-21	11.3612	11.1609	11.5652	11.6266	11.4325	11.4208	VATG1_HUMAN	V-type proton ATPase subunit G 1 (V-ATPase subunit G 1) (V-ATPase 13 kDa subunit 1) (Vacuolar proton pump subunit G 1) (Vacuolar proton pump subunit M16)		cytosol [GO:0005829]; extracellular exosome [GO:0070062]; lysosomal membrane [GO:0005765]; plasma membrane [GO:0005886]; vacuolar proton-transporting V-type ATPase complex [GO:0016471]; ATPase binding [GO:0051117]; proton-exporting ATPase activity, phosphorylative mechanism [GO:0008553]; cellular iron ion homeostasis [GO:0006879]; cellular response to increased oxygen levels [GO:0036295]; insulin…	GO:0005765; GO:0005829; GO:0005886; GO:0006879; GO:0008286; GO:0008553; GO:0016241; GO:0016471; GO:0033572; GO:0034220; GO:0036295; GO:0051117; GO:0070062
Q9UI12	ATP6V1H	1.88251e-24	10.6897	10.8903	10.6372	10.9984	10.9337	10.8011	VATH_HUMAN	V-type proton ATPase subunit H (V-ATPase subunit H) (Nef-binding protein 1) (NBP1) (Protein VMA13 homolog) (V-ATPase 50/57 kDa subunits) (Vacuolar proton pump subunit H) (Vacuolar proton pump subunit SFD)		cytosol [GO:0005829]; extracellular exosome [GO:0070062]; lysosomal membrane [GO:0005765]; plasma membrane [GO:0005886]; vacuolar proton-transporting V-type ATPase, V1 domain [GO:0000221]; enzyme regulator activity [GO:0030234]; proton-transporting ATPase activity, rotational mechanism [GO:0046961]; ATP hydrolysis coupled proton transport [GO:0015991]; endocytosis [GO:0006897]; insulin receptor s…	GO:0000221; GO:0005765; GO:0005829; GO:0005886; GO:0006897; GO:0007035; GO:0008286; GO:0015991; GO:0016241; GO:0030234; GO:0033572; GO:0034220; GO:0046961; GO:0050690; GO:0070062
